# Phylogenetic variation of immature neurons in mammalian amygdala: high prevalence in primate expanded nuclei projecting to neocortex

**DOI:** 10.1101/2024.12.27.630481

**Authors:** Marco Ghibaudi, Chiara La Rosa, Nikita Telitsyn, Jean-Marie Graїc, Chris G. Faulkes, Chet C. Sherwood, Luca Bonfanti

**Affiliations:** Neuroscience Institute Cavalieri Ottolenghi (NICO), Orbassano, Italy; Department of Veterinary Sciences, University of Turin, Torino, Italy; Department of Comparative Biomedicine and Food Science, University of Padova, Legnaro, Padova, Italy; School of Biological and Behavioural Sciences, Fogg Building, Mile End Road, Queen Mary University of London, London E1 4NS, UK; Department of Anthropology and Center for the Advanced Study of Human Paleobiology, The George Washington University, Washington DC, USA

## Abstract

Structural changes involving new neurons can occur through stem cell-driven neurogenesis and late-maturing “immature” neurons, namely undifferentiated neuronal precursors frozen in a state of arrested maturation. The latter exist in the cerebral cortex, being particularly abundant in large-brained mammals. Similar cells have been described in the amygdala of some species, although their interspecies variation remain poorly understood. Here, their occurrence, number, molecular expression, and morphology were systematically analyzed in eight diverse mammalian species widely differing in neuroanatomy, brain size, lifespan, and socioecology. We show remarkable phylogenetic variation of the immature neurons in the amygdala, with a significantly greater prevalence in primates. The cells are associated with the amygdala’s basolateral complex that in evolution has expanded in primates in conjunction with cortical projections, thus mimicking the general trend of the neocortex. These results support the emerging view that large brains performing complex socio-cognitive functions rely on wide reservoirs of immature neurons.
