## Supplementary Tabulated data for "Phylogenetic variation of immature neurons in mammalian amygdala: high prevalence in primate expanded nuclei projecting to neocortex"

### Sheet: Prepuberal Analysis Fig 8A,B
		DCX	Ki67	%Type 1 DCX+ cells	%Type 2 DCX+ cells
Species	ID	Cell Density (cells/mm2)	Cell Density (cells/mm2)
Naked mole rat	#1	0	40.91	100	0
	#2	2.53877	55.38
	#3	1.70279	46.44
	#4	0	17.76
Mouse	#1	6.78	122.15	96	4
	#2	5.03	133.43
	#3	8.97	144.07
	#4	7.67	92.16
Sheep	#1	7.25194	26.45	99	1
	#2	28.34	20.96
	#3	3.61298	12.25
	#4	17.0297	24.69
Rabbit	#1	34.7875	20.13	95	5
	#2	11.8636	26.04
	#3	21.8431	39.64
	#4	18.091	25.11

### Sheet: Young Adult Analysis Fig 5A,B,C
		DCX	Ki67	%Type 1 DCX+ cells	%Type 2 DCX+ cells
Species	ID	Cell Density (cells/mm2)	Cell Density (cells/mm2)
Naked mole rat	#1	0	8.33	100	0
	#2	0	7.49
	#3	0	5.03
	#4	1.73463	4.37
Mouse	#1	1.75	11.07	100	0
	#2	1.01	19.23
	#3	2.09	19.61
	#4	1.63	19.02
Sheep	#1	5.87927	1.47	99	1
	#2	3.9257	3.08
	#3	1.38223	2.29
	#4	10.09	0.29
Cat	#1	19.621	1.05	98	2
	#2	17.1779	1.7
	#3	5.83587	1.08
	#4	10.9759	2.66
Rabbit	#1	21.4255	7.57	95	5
	#2	8.35396	9.33
	#3	27.7477	31.95
	#4	6.41635	2.23
Horse	#1	25.7922	0.17	88	12
	#2	37.3484	0.27
	#3	20.06	0.23
	#4	15.89	0.29
Marmoset	#1	91.8129	1.81	97	3
	#2	87.0677	1.74
	#3	60.1028	2.5
	#4	74.4593	0.94
Chimpanzee	#1	122.577	1.5	99	1
	#2	95.2222	0.23
	#3	130.638	0.44
	#4	98.3586	0.41

### Sheet: Middle Age Analaysis Fig 8A,B
		DCX	Ki67	%Type 1 DCX+ cells	%Type 2 DCX+ cells
Species	ID	Cell Density (cells/mm2)	Cell Density (cells/mm2)
Naked mole rat	#1	0	1.38	0	0
	#2	0	0
	#3	0	7.98
	#4	0	4.82
Mouse	#1	0	11.98	100	0
	#2	1.19	8.63
	#3	0	3.26
	#4	0	3.38
Horse	#1	3.14316	0.07	97	3
	#2	2.18504	0.17
	#3	0.173937	0.03
	#4	3.6025	0.07
Sheep	#1	3.55484	0.56	97	3
	#2	5.43642	0.87
	#3	4.59294	0.5
	#4	1.64616	0.36
Cat	#1	7.9517	0.07	99	1
	#2	28.3494	0.8
	#3	16.4072	0.43
	#4	24.3274	0
Marmoset	#1	36.8465	2.03	98	2
	#2	38.3373	1.53
	#3	33.24	2.07
	#4	61.7904	0

### Sheet: Aged Analysis Fig 8 A,B
		DCX	Ki67	%Type 1 DCX+ cells	%Type 2 DCX+ cells
Species	ID	Cell Density (cells/mm2)	Cell Density (cells/mm2)
Mouse	#1	0	4.05	100	0
	#2	0	0
	#3	0	1.42
	#4	0	0
Chimpanzee	#1	104.329	0.07	99	1
	#2	67.3028	0.06
	#3	100.008	0.11
	#4	93.044	0.03

### Sheet: Volume Analaysis Fig 8 C,D
Species	Age	ID	Whole Hemisphere Volume (mm3)	Amygdala Volume (mm3)	Amygdala/Brain ratio (%)
Mouse	Prepuberal	1	68.203	2.65	3.88546
		2	66.401	2.6	3.9156
		3	69.934	2.06	2.94563
	Young adult	1	84.613	2.035	2.40507
		2	94.781	1.69632	1.78972
		3	91.968	1.98344	2.15666
	Middle age	1	105.333	1.072	1.01772
		2	87.26	0.769	0.881274
		3	93.51	0.923	0.98706
	Senior	1	121.999	1.672	1.3705
		2	107.229	1.599	1.4912
		3	113.685	1.652	1.45314
Naked mole rat	Prepuberal	1	56.807	0.829	1.45933
		2	48.002	0.708	1.47494
		3	46.67	0.597	1.27919
	Young adult	1	100.782	1.312	1.30182
		2	104.547	1.253	1.1985
		3	97.019	1.243	1.28119
	Middle age	1	98.603	1.554	1.57602
		2	99.868	1.61	1.61213
		3	95.71	1.827	1.90889
Marmoset	Young adult	1	2247.19	16.1515	0.718743
		2	2309.75	15.8424	0.685891
		3	2063.9	15.4688	0.749491
	Adult	1	1785.26	14.644	0.820273
		2	2060.85	17.059	0.827765
		3	1817.53	17.716	0.974729
Rabbit	Prepuberal	1	1273.18	13.949	1.09561
		2	1561.84	12.004	0.768582
		3	1617.61	14.342	0.886618
	Young adult	1	1634.1	25.993	1.59066
		2	1745.86	19.484	1.11601
		3	1486.29	21.716	1.46109
Cat	Young adult	1	5531.12	42.075	0.760696
		2	5681.01	39.387	0.693309
		3	5686.12	46.252	0.813419
	Middle age	1	5990.1	45.594	0.761156
		2	5983.95	41.32	0.690513
		3	6380.06	60.8786	0.954201
Sheep	Prepuberal	1	15478.1	127.625	0.824552
		2	13727.2	114.54	0.834404
		3	14822.9	128.836	0.869171
	Young adult	1	25220.8	138.761	0.550185
		2	26976.7	175.846	0.651843
		3	22708.5	127.651	0.562129
	Middle age	1	25030.9	197.316	0.788289
		2	27331.9	282.693	1.03429
		3	24343.3	361.381	1.48452
Horse	Young adult	1	177889	384.126	0.215936
		2	186735	543.99	0.291317
		3	192786	453.636	0.235305
	Middle age	1	201006	434.226	0.216027
		2	159072	439.423	0.276242
		3	181850	643.455	0.353839
Chimpanzee	Young adult	1	152317	233.919	0.153574
		2	110784	230.615	0.208167
		3	91704	213.579	0.2329
	Senior	1	109771	247.829	0.225769
		2	97039.1	210.686	0.217114
		3	71436.5	201.878	0.282597

### Sheet: Cat DCX NeuN Fig 5C bottom
Species	ID	Type 1	Type 2a	Type 2b	TOTAL DCX+ cells	Type 2a NeuN+	Type 2b NeuN+	TOTAL NeuN+ cells	TOTAL DCX+ NeuN+ cells
CAT 6	Cat ANT 1	55	0	0	55	0	0	53	0
	Cat ANT 2	46	0	0	46	0	0	57	0
	Cat ANT 3	7	0	0	7	0	0	63	0
	Cat MED 1	18	1	0	19	0	0	57	0
	Cat MED 2	16	0	0	16	0	0	52	0
	Cat MED 3	26	0	0	26	0	0	87	0
	Cat POST 1	13	0	0	13	0	0	56	0
	Cat POST 2	25	0	0	25	0	0	54	0
	Cat POST 3	36	1	0	37	1	0	78	1
	Sum		2	0	244	1	0	557	1
Species	ID	Type 1	Type 2a	Type 2b	TOTAL DCX+ cells	Type 2a NeuN+	Type 2b NeuN+	TOTAL NeuN+ cells	TOTAL DCX+ NeuN+ cells
CAT 5	Cat ANT 1	22	1	0	23	0	0	41	0
	Cat ANT 2	13	0	0	13	0	0	35	0
	Cat ANT 3	18	1	0	19	1	0	47	1
	Cat MED 1	22	0	0	22	0	0	47	0
	Cat MED 2	34	0	0	34	0	0	67	0
	Cat MED 3	15	1	0	16	1	0	0	1
	Cat POST 1	8	1	0	9	1	0	54	1
	Cat POST 2	47	1	0	48	0	0	66	0
	Cat POST 3	22	0	0	22	0	0	54	0
	Sum		5	0	206	3	0	411	3
Species	ID	Type 1	Type 2a	Type 2b	TOTAL DCX+ cells	Type 2a NeuN+	Type 2b NeuN+	TOTAL NeuN+ cells	TOTAL DCX+ NeuN+ cells
CAT 7	Cat ANT 1	10	0	0	10	0	0	43	0
	Cat ANT 2	15	1	0	16	1	0	45	1
	Cat ANT 3	8	0	0	8	0	0	34	0
	Cat MED 1	4	1	2	7	0	2	64	2
	Cat MED 2	6	1	0	7	1	0	44	1
	Cat MED 3	8	0	1	9	0	1	74	1
	Cat POST 1	2	1	0	3	0	0	57	0
	Cat POST 2	20	0	0	20	0	0	49	0
	Cat POST 3	26	2	0	28	0	0	51	0
	Sum		6	3	108	2	3	461	5
% TYPE 2a NeuN+		% TYPE 2b NeuN+		% Type2 NeuN+		% DCX+ NeuN+
46.1538	53.8462	100	0	56.25	43.75	1.6129	98.3871

### Sheet: Rabbit DCX NeuN Fig 5C bottom
Species	ID	Type 1	Type 2a	Type 2b	TOTAL DCX+ cells	Type 2a NeuN+	Type 2b NeuN+	TOTAL NeuN+ cells	TOTAL DCX+ NeuN+ cells
RABBIT 21	Rabbit ANT 1	51	1	1	53	1	1	81	2
	Rabbit ANT 2	36	2	3	41	1	3	83	4
	Rabbit ANT 3	42	2	2	46	0	2	85	2
	Rabbit MED 1	30	0	2	32	0	2	57	2
	Rabbit MED 2	25	0	1	26	0	1	48	1
	Rabbit MED 3	27	0	2	29	0	2	58	2
	Rabbit POST 1	24	1	1	26	0	1	60	1
	Rabbit POST 2	45	2	1	48	2	1	88	3
	Rabbit POST 3	61	0	0	61	0	0	72	0
	Sum		8	13	362	4	13	632	17
Species	ID	Type 1	Type 2a	Type 2b	TOTAL DCX+ cells	Type 2a NeuN+	Type 2b NeuN+	TOTAL NeuN+ cells	TOTAL DCX+ NeuN+ cells
RABBIT 19	Rabbit ANT 1	12	2	3	17	2	2	94	4
	Rabbit ANT 2	11	1	3	15	1	3	149	4
	Rabbit ANT 3	11	0	1	12	0	1	184	1
	Rabbit MED 1	1	1	0	2	0	0	147	0
	Rabbit MED 2	8	0	1	9	0	1	106	1
	Rabbit MED 3	52	2	2	56	1	2	88	3
	Rabbit POST 1	6	1	0	7	0	0	43	0
	Rabbit POST 2	40	1	0	41	1	0	72	1
	Rabbit POST 3	55	0	0	55	0	0	70	0
	Sum		8	10	214	5	9	953	14
Species	ID	Type 1	Type 2a	Type 2b	TOTAL DCX+ cells	Type 2a NeuN+	Type 2b NeuN+	TOTAL NeuN+ cells	TOTAL DCX+ NeuN+ cells
RABBIT 20	Rabbit ANT 1	10	5	4	19	1	3	119	4
	Rabbit ANT 2	3	6	6	15	6	6	152	12
	Rabbit ANT 3	3	2	5	10	1	4	93	5
	Rabbit MED 1	2	4	2	8	1	1	104	2
	Rabbit MED 2	31	1	2	34	0	1	65	1
	Rabbit MED 3	25	4	3	32	1	2	69	3
	Rabbit POST 1	15	1	2	18	1	2	67	3
	Rabbit POST 2	7	4	3	14	3	3	121	6
	Rabbit POST 3	3	0	1	4	0	1	85	1
	Sum		27	28	154	14	23	875	37
% TYPE 2a NeuN+		TOT TYPE 2b NeuN+		TOT Type2 NeuN+		DCX+ NeuN+
53.4884	46.5116	88.2353	11.7647	72.3404	27.6596	9.31507	90.6849

### Sheet:  Marmoset DCX NeuN Fig 5C botto
Species	ID	Type 1	Type 2a	Type 2b	TOTAL DCX+ cells	Type 1 NeuN+	Type 2a NeuN+	Type 2b NeuN+	TOTAL NeuN+ cells	TOTAL DCX+ NeuN+ cells
Marmoset 6	Marmoset ANT 1	30	1	4	35	2	1	4	126	7
	Marmoset ANT 2	31	3	0	34	0	1	0	57	1
	Marmoset ANT 3	12	3	3	18	0	0	2	40	2
	Marmoset MED 1	44	5	1	50	2	3	0	65	5
	Marmoset MED 2	35	8	1	44	0	1	1	89	2
	Marmoset MED 3	13	4	1	18	0	0	1	52	1
	Marmoset POST 1	31	1	0	32	0	0	0	56	0
	Marmoset POST 2	21	1	0	22	0	0	0	53	0
	Marmoset POST 3	36	0	3	39	0	0	3	77	3
	Sum		26	13	292	4	6	11	615	21
Species	ID	Type 1	Type 2a	Type 2b	TOTAL DCX+ cells	Type 1 NeuN+	Type 2a NeuN+	Type 2b NeuN+	TOTAL NeuN+ cells	TOTAL DCX+ NeuN+ cells
Marmoset 4	Marmoset ANT 1	34	0	2	36	0	0	1	78	1
	Marmoset ANT 2	23	2	5	30	0	0	2	57	2
	Marmoset ANT 3	36	4	0	40	0	2	0	55	2
	Marmoset MED 1	21	0	0	21	1	0	0	51	1
	Marmoset MED 2	13	0	0	13	0	0	0	60	0
	Marmoset MED 3	21	3	1	25	0	3	1	72	4
	Marmoset POST 1	18	2	1	21	0	0	1	60	1
	Marmoset POST 2	33	1	3	37	0	0	2	68	2
	Marmoset POST 3	18	0	1	19	0	0	1	58	1
	Sum		12	13	242	1	5	8	559	14
Species	ID	Type 1	Type 2a	Type 2b	TOTAL DCX+ cells	Type 1 NeuN+	Type 2a NeuN+	Type 2b NeuN+	TOTAL NeuN+ cells	TOTAL DCX+ NeuN+ cells
Marmoset 5	Marmoset ANT 1	24	0	1	25	0	0	0	54	0
	Marmoset ANT 2	5	0	1	6	0	0	1	52	1
	Marmoset ANT 3	29	3	7	39	2	3	6	113	11
	Marmoset MED 1	22	2	0	24	0	0	0	55	0
	Marmoset MED 2	15	1	2	18	0	0	2	81	2
	Marmoset MED 3	17	1	0	18	0	1	0	59	1
	Marmoset POST 1	39	0	2	41	0	0	2	76	2
	Marmoset POST 2	20	2	5	27	0	1	4	49	5
	Marmoset POST 3	18	0	1	19	0	0	1	32	1
	Sum		9	19	217	2	5	16	571	23
% TYPE 2a NeuN+		% TYPE 2b NeuN+		% Type2 NeuN+		% DCX+ NeuN+
34.0426	65.9574	77.7778	22.2222	55.4348	44.5652	7.72304	92.277
